# Paired Tumor Biopsies Reveal Spatiotemporal Myeloid Remodeling After Local Chemotherapy in Glioblastoma

**DOI:** 10.64898/2026.05.13.725006

**Authors:** Anthony J. Tang, Matthew R. Warren, Peter J. Chabot, Damian E. Teasley, Nicholas B. Dadario, Angeliki Mela, Misha Amini, Nathaniel W. Rolfe, Michael G. Argenziano, Colin P. Sperring, Alan X. Chen, Nkechime Ifediora, Ashwin Viswanathan, Melanie Kristt, Athanassios Dovas, Brianna Pereira, Abby Brand, August Kahle, Nelson Humala, Clara Stucke, Julia Furnari, Corina Kotidis, Wenting Zhao, Zhouzerui Liu, Shikun Wang, Hannah Haile, Nadine Khoury, Arjun R. Adapa, Nathan J. Winans, Nina Yoh, Justin A. Neira, Kristin R. Swanson, Brian J. A. Gill, Peter Sims, Osama Al Dalahmah, Jack Grinband, Liang Lei, Peter Canoll, Jeffrey N. Bruce

## Abstract

**Background:** Standard-of-care chemotherapy for glioblastoma induces inflammation that may contribute to disease recurrence. Although recurrent tumors are enriched with myeloid cells, the early cellular response to chemotherapy and the mechanisms that initiate this inflammatory remodeling remain poorly understood. In particular, it is unknown how neoplastic and tumor-associated myeloid populations respond during the immediate post-treatment period, and whether tumor-associated myeloid cells directly experience chemotherapy-induced genotoxic stress that contributes to inflammatory state transitions.

**Methods:** We performed sequencing-based analysis of neoplastic and immune populations following topotecan exposure using multiple complementary model systems and time points. We first analyzed MRI-localized, paired pre- and post-treatment biopsies from a first-in-human trial of 28-day convection enhanced delivery (CED) of topotecan (n=5) using cell-type-deconvolved bulk-RNA-sequencing and immunofluorescence. We then treated syngeneic murine gliomas using an *in vivo* model of CED-topotecan and measured acute 3-day and 7-day treatment responses by single cell RNA-sequencing. We additionally conducted sequencing analysis of patient-derived slice cultures and *in vitro* human microglial and glioma cell lines following 24-hour topotecan treatment.

**Results:** In paired human biopsies, CED-topotecan induced spatially restricted transcriptional remodeling within the infusion zone, characterized by suppression of proliferative tumor programs and enrichment of inflammatory, interferon, hypoxia, and mesenchymal signatures. Cell-type deconvolution and immunofluorescence linked this response to myeloid remodeling, including enrichment of monocyte-derived tumor-associated macrophage states, increased MARCO-positive myeloid populations, and pH2AX-positive genotoxic stress within Iba1-positive myeloid cells. In the murine CED model, topotecan prolonged survival and reduced tumor cellularity, while also inducing inflammatory and DNA-damage programs in tumor-associated macrophages that evolved by 7-days toward hypoxia, angiogenesis, TGF-β signaling, and mesenchymal/tissue-remodeling programs. Human slice culture and *in vitro* microglial systems confirmed stress-coupled inflammatory and DNA-damage responses in human myeloid cells.

**Conclusions:** Chemotherapy exposure induces a spatially structured inflammatory myeloid response characterized by early genotoxic stress and inflammatory activation, with later emergence of mesenchymal and tissue-remodeling macrophage programs. Across model systems, our analysis supports a model in which chemotherapy-associated damage in both tumor and myeloid cells contributes to an evolving inflammatory microenvironment after treatment.
