## Supplemental Table 1 Statistics for "Paired Tumor Biopsies Reveal Spatiotemporal Myeloid Remodeling After Local Chemotherapy in Glioblastoma"

### Sheet: OLS
cell_type	contrast	condition_1	condition_2	effect_clr	se	t	p	ci_low	ci_high	q_all_tests	q_within_contrast
Mg_TAM	Explant_OUT vs Explant_IN	Explant_IN	Explant_OUT	3.02256	1.1659	2.59247	0.011349	0.701895	5.34323	0.061491	0.030746
Mo_Mono	Explant_IN vs Implant	Implant	Explant_IN	2.16133	0.913229	2.36669	0.020396	0.343597	3.97907	0.061491	0.060343
Mo_Mono	Explant_OUT vs Explant_IN	Explant_IN	Explant_OUT	-2.24068	0.947536	-2.36474	0.020497	-4.1267	-0.354653	0.061491	0.030746
Mg_TAM	Explant_IN vs Implant	Implant	Explant_IN	-2.34373	1.12369	-2.08575	0.040229	-4.58037	-0.107091	0.090515	0.060343
Tumor	Explant_OUT vs Explant_IN	Explant_IN	Explant_OUT	-0.781884	0.63363	-1.23398	0.220871	-2.04309	0.479326	0.397567	0.220871
Tumor	Explant_OUT vs Implant	Implant	Explant_OUT	-0.599484	0.549317	-1.09133	0.278447	-1.69287	0.493904	0.41767	0.755696
Mg_TAM	Explant_OUT vs Implant	Implant	Explant_OUT	0.678828	1.01076	0.6716	0.503797	-1.33304	2.6907	0.64774	0.755696
Tumor	Explant_IN vs Implant	Implant	Explant_IN	0.182399	0.610689	0.298678	0.76597	-1.03315	1.39794	0.861716	0.76597
Mo_Mono	Explant_OUT vs Implant	Implant	Explant_OUT	-0.079343	0.821454	-0.096589	0.923298	-1.7144	1.55572	0.923298	0.923298
outcome	contrast	condition_1	condition_2	n_biopsies	n_patients_total	n_patients_with_both_conditions	patients_with_both_conditions	patients_reference_only	patients_comparison_only	effect	se	t	p_model	ci_low	ci_high	r2	method	q_model
Verhaak_pro	Explant_IN vs Implant	Implant	Explant_IN	56	5	4	CED2,CED4,CED5,CED6	CED1		-0.891878	0.260333	-3.42591	0.001233	-1.41477	-0.368983	0.239072	OLS + Patient fixed effect, unbalanced patients included	0.009866
Verhaak_cla	Explant_IN vs Implant	Implant	Explant_IN	56	5	4	CED2,CED4,CED5,CED6	CED1		-0.642215	0.211222	-3.04047	0.003754	-1.06647	-0.217963	0.492944	OLS + Patient fixed effect, unbalanced patients included	0.015015
Verhaak_mes	Explant_IN vs Implant	Implant	Explant_IN	56	5	4	CED2,CED4,CED5,CED6	CED1		0.630129	0.28802	2.1878	0.033386	0.051624	1.20863	0.154294	OLS + Patient fixed effect, unbalanced patients included	0.074717
Verhaak_neu	Explant_IN vs Implant	Implant	Explant_IN	56	5	4	CED2,CED4,CED5,CED6	CED1		-0.575154	0.268912	-2.13882	0.037358	-1.11528	-0.035029	0.169321	OLS + Patient fixed effect, unbalanced patients included	0.074717
Verhaak_cla	Explant_OUT vs Implant	Implant	Explant_OUT	65	5	5	CED1,CED2,CED4,CED5,CED6			-0.158074	0.171567	-0.921359	0.360615	-0.501379	0.18523	0.617081	OLS + Patient fixed effect, unbalanced patients included	0.493078
Verhaak_neu	Explant_OUT vs Implant	Implant	Explant_OUT	65	5	5	CED1,CED2,CED4,CED5,CED6			-0.208293	0.230479	-0.903741	0.369808	-0.66948	0.252894	0.199816	OLS + Patient fixed effect, unbalanced patients included	0.493078
Verhaak_mes	Explant_OUT vs Implant	Implant	Explant_OUT	65	5	5	CED1,CED2,CED4,CED5,CED6			0.113346	0.238786	0.474678	0.636769	-0.364463	0.591156	0.032883	OLS + Patient fixed effect, unbalanced patients included	0.636769
Verhaak_pro	Explant_OUT vs Implant	Implant	Explant_OUT	65	5	5	CED1,CED2,CED4,CED5,CED6			0.104862	0.220639	0.475266	0.636352	-0.336636	0.54636	0.114049	OLS + Patient fixed effect, unbalanced patients included	0.636769
	omnibus_p	pairs	p_unc	p_adj	method	Experiment
Cellularity	0.649327	[(Implant, IN)]	[0.6389076028624829]	[0.6389076028624829]	MixedLM(Patient + BiopsyVC)	Human CED
Iba1+ LI	0.672695	[(Implant, IN)]	[0.6687505074426945]	[0.6687505074426945]	MixedLM(Patient + BiopsyVC)	Human CED
MSR1+ LI	0.219107	[(Implant, IN)]	[0.21063569072575206]	[0.21063569072575206]	MixedLM(Patient + BiopsyVC)	Human CED
MARCO+ LI	0.013835	[(Implant, IN)]	[0.0023268974813705676]	[0.0023268974813705676]	MixedLM(Patient + BiopsyVC)	Human CED
pH2AX+ LI	0.062096	[(Implant, IN)]	[0.03828827526504823]	[0.03828827526504823]	MixedLM(Patient + BiopsyVC)	Human CED
MSR1+ Iba1+	0.131311	[(Implant, IN)]	[0.12046761025708824]	[0.12046761025708824]	MixedLM(Patient + BiopsyVC)	Human CED
MARCO+ Iba1+	0.010928	[(Implant, IN)]	[0.001332737073905277]	[0.001332737073905277]	MixedLM(Patient + BiopsyVC)	Human CED
pH2AX+ Iba1+	0.037407	[(Implant, IN)]	[0.01783451986263578]	[0.01783451986263578]	MixedLM(Patient + BiopsyVC)	Human CED
MSR1- Iba1+ MARCO+	0.017771	[(Implant, IN)]	[0.003916718474457585]	[0.003916718474457585]	MixedLM(Patient + BiopsyVC)	Human CED
MSR1+ Iba1+ MARCO+	0.061812	[(Implant, IN)]	[0.03535417722035712]	[0.03535417722035712]	MixedLM(Patient + BiopsyVC)	Human CED
MSR1- Iba1+ pH2AX+	0.015081	[(Implant, IN)]	[0.003606099048454341]	[0.003606099048454341]	MixedLM(Patient + BiopsyVC)	Human CED
MSR1+ Iba1+ pH2AX+	0.120758	[(Implant, IN)]	[0.0982255613515941]	[0.0982255613515941]	MixedLM(Patient + BiopsyVC)	Human CED
	omnibus_p	pairs	p_unc	p_adj	method	Experiment
Cellularity	0.05997	[(Control, Topotecan)]	[0.03490153585352606]	[0.03490153585352606]	MixedLM(Patient)	Mouse
Iba1+ LI	0.107864	[(Control, Topotecan)]	[0.08064672565348387]	[0.08064672565348387]	MixedLM(Patient)	Mouse
MSR1+ LI	0.097873	[(Control, Topotecan)]	[nan]	[nan]	MixedLM(Patient)	Mouse	**T-test p-val = 0.196
pH2AX+ LI	0.003949	[(Control, Topotecan)]	[7.952018609604129e-07]	[7.952018609604129e-07]	MixedLM(Patient)	Mouse
MSR1+ Iba1+	0.000123	[(Control, Topotecan)]	[2.7617249183021684e-14]	[2.7617249183021684e-14]	MixedLM(Patient)	Mouse
pH2AX+ Iba1+	9.2e-05	[(Control, Topotecan)]	[2.1265747979999327e-102]	[2.1265747979999327e-102]	MixedLM(Patient)	Mouse

### Sheet: ANOVA
	sum_sq	df	F	PR(>F)	variable	model
C(Phenotype_edit)	0.33941	2	5.00503	0.028465	Verhaak_mes	pseudobulk
Residual	0.372976	11			Verhaak_mes	pseudobulk
C(Phenotype_edit)	0.0585551	2	0.976913	0.406884	Verhaak_cla	pseudobulk
Residual	0.329664	11			Verhaak_cla	pseudobulk
C(Phenotype_edit)	0.524816	2	5.21615	0.0255142	Verhaak_pro	pseudobulk
Residual	0.553376	11			Verhaak_pro	pseudobulk
C(Phenotype_edit)	0.0523301	2	0.454811	0.645983	Verhaak_neu	pseudobulk
Residual	0.632825	11			Verhaak_neu	pseudobulk
C(Phenotype_edit)	2.63017	2	4.13361	0.019439	Verhaak_mes	no_harmony
Residual	26.406	83			Verhaak_mes	no_harmony
C(Phenotype_edit)	0.201777	2	2.98786	0.0558437	Verhaak_cla	no_harmony
Residual	2.8026	83			Verhaak_cla	no_harmony
C(Phenotype_edit)	2.31087	2	8.19585	0.000564561	Verhaak_pro	no_harmony
Residual	11.7012	83			Verhaak_pro	no_harmony
C(Phenotype_edit)	0.461712	2	1.73404	0.182905	Verhaak_neu	no_harmony
Residual	11.05	83			Verhaak_neu	no_harmony
C(Phenotype_edit)	2.58678	2	4.335	0.0161924	Verhaak_mes	w_harmony
Residual	24.7639	83			Verhaak_mes	w_harmony
C(Phenotype_edit)	0.260625	2	8.00898	0.000660099	Verhaak_cla	w_harmony
Residual	1.35048	83			Verhaak_cla	w_harmony
C(Phenotype_edit)	1.73611	2	6.88788	0.00170776	Verhaak_pro	w_harmony
Residual	10.4602	83			Verhaak_pro	w_harmony
C(Phenotype_edit)	0.585869	2	3.16793	0.0472246	Verhaak_neu	w_harmony
Residual	7.67489	83			Verhaak_neu	w_harmony
C(Phenotype_edit)		2			Astrocyte	pseudobulk
Residual	0	11			Astrocyte	pseudobulk
C(Phenotype_edit)	2.66495e-05	2	0.13955	0.871265	DC_Neutrophil_Other	pseudobulk
Residual	0.00105032	11			DC_Neutrophil_Other	pseudobulk
C(Phenotype_edit)	0.00698579	2	6.15258	0.0160944	Endothelial	pseudobulk
Residual	0.00624484	11			Endothelial	pseudobulk
C(Phenotype_edit)	0.00177404	2	2.0343	0.177117	Mg_TAM	pseudobulk
Residual	0.00479635	11			Mg_TAM	pseudobulk
C(Phenotype_edit)	0.00131019	2	1.46891	0.272012	Neuron	pseudobulk
Residual	0.0049057	11			Neuron	pseudobulk
C(Phenotype_edit)	8.43452e-08	2	1.30952	0.308925	Non-T lymphocyte	pseudobulk
Residual	3.5425e-07	11			Non-T lymphocyte	pseudobulk
C(Phenotype_edit)	0.159056	2	2.75997	0.10681	Oligodendrocyte	pseudobulk
Residual	0.316962	11			Oligodendrocyte	pseudobulk
C(Phenotype_edit)	0.00040412	2	0.11616	0.891411	Pericytes	pseudobulk
Residual	0.0191345	11			Pericytes	pseudobulk
C(Phenotype_edit)	0.00230634	2	4.53574	0.0365994	T cell	pseudobulk
Residual	0.00279665	11			T cell	pseudobulk
C(Phenotype_edit)	0.160505	2	12.1503	0.00164007	Mo_Mono	pseudobulk
Residual	0.0726552	11			Mo_Mono	pseudobulk
C(Phenotype_edit)	0.0207883	2	1.03633	0.386954	Tumor	pseudobulk
Residual	0.110328	11			Tumor	pseudobulk
C(Phenotype_edit)		2			Astrocyte	no_harmony
Residual	0	83			Astrocyte	no_harmony
C(Phenotype_edit)	0.000227331	2	0.318166	0.728365	DC_Neutrophil_Other	no_harmony
Residual	0.029652	83			DC_Neutrophil_Other	no_harmony
C(Phenotype_edit)	0.0369895	2	11.7533	3.20347e-05	Endothelial	no_harmony
Residual	0.130607	83			Endothelial	no_harmony
C(Phenotype_edit)	0.0102462	2	2.80693	0.0661338	Mg_TAM	no_harmony
Residual	0.151488	83			Mg_TAM	no_harmony
C(Phenotype_edit)	0.00708854	2	1.4849	0.23248	Neuron	no_harmony
Residual	0.198111	83			Neuron	no_harmony
C(Phenotype_edit)	6.11993e-07	2	1.56831	0.214508	Non-T lymphocyte	no_harmony
Residual	1.61943e-05	83			Non-T lymphocyte	no_harmony
C(Phenotype_edit)	1.02101	2	8.17281	0.00057553	Oligodendrocyte	no_harmony
Residual	5.18451	83			Oligodendrocyte	no_harmony
C(Phenotype_edit)	0.00377772	2	0.431113	0.651232	Pericytes	no_harmony
Residual	0.363652	83			Pericytes	no_harmony
C(Phenotype_edit)	0.0103536	2	11.3197	4.49728e-05	T cell	no_harmony
Residual	0.0379578	83			T cell	no_harmony
C(Phenotype_edit)	0.883036	2	19.5538	1.1013e-07	Mo_Mono	no_harmony
Residual	1.87411	83			Mo_Mono	no_harmony
C(Phenotype_edit)	0.0739198	2	1.27831	0.283932	Tumor	no_harmony
Residual	2.39978	83			Tumor	no_harmony
C(Phenotype_edit)		2			Astrocyte	w_harmony
Residual	0	83			Astrocyte	w_harmony
C(Phenotype_edit)	0.000683587	2	1.23071	0.297361	DC_Neutrophil_Other	w_harmony
Residual	0.0230509	83			DC_Neutrophil_Other	w_harmony
C(Phenotype_edit)	0.0200857	2	10.9595	5.97456e-05	Endothelial	w_harmony
Residual	0.0760581	83			Endothelial	w_harmony
C(Phenotype_edit)	0.0103353	2	3.01759	0.0543168	Mg_TAM	w_harmony
Residual	0.142139	83			Mg_TAM	w_harmony
C(Phenotype_edit)	0.00950361	2	2.11652	0.126906	Neuron	w_harmony
Residual	0.186344	83			Neuron	w_harmony
C(Phenotype_edit)	3.91909e-07	2	1.3225	0.272025	Non-T lymphocyte	w_harmony
Residual	1.22981e-05	83			Non-T lymphocyte	w_harmony
C(Phenotype_edit)	1.01736	2	9.89769	0.000139584	Oligodendrocyte	w_harmony
Residual	4.26568	83			Oligodendrocyte	w_harmony
C(Phenotype_edit)	0.00255677	2	0.439492	0.645855	Pericytes	w_harmony
Residual	0.241429	83			Pericytes	w_harmony
C(Phenotype_edit)	0.0070502	2	14.323	4.53152e-06	T cell	w_harmony
Residual	0.0204275	83			T cell	w_harmony
C(Phenotype_edit)	0.90886	2	20.0525	7.85783e-08	Mo_Mono	w_harmony
Residual	1.88095	83			Mo_Mono	w_harmony
C(Phenotype_edit)	0.0353932	2	0.707987	0.495585	Tumor	w_harmony
Residual	2.07464	83			Tumor	w_harmony

### Sheet: Tukey post-hoc
group1	group2	meandiff	p-adj	lower	upper	reject	variable	model
Explant_IN	Explant_OUT	-0.3311	0.0518	-0.6647	0.0025	FALSE	Verhaak_mes	pseudobulk
Explant_IN	Implant	-0.3566	0.0364	-0.6902	-0.0229	TRUE	Verhaak_mes	pseudobulk
Explant_OUT	Implant	-0.0255	0.9741	-0.34	0.2891	FALSE	Verhaak_mes	pseudobulk
Explant_IN	Explant_OUT	0.1306	0.5197	-0.1831	0.4442	FALSE	Verhaak_cla	pseudobulk
Explant_IN	Implant	0.1527	0.4163	-0.1609	0.4664	FALSE	Verhaak_cla	pseudobulk
Explant_OUT	Implant	0.0221	0.9777	-0.2736	0.3179	FALSE	Verhaak_cla	pseudobulk
Explant_IN	Explant_OUT	0.4595	0.0273	0.0531	0.8658	TRUE	Verhaak_pro	pseudobulk
Explant_IN	Implant	0.3869	0.0623	-0.0195	0.7932	FALSE	Verhaak_pro	pseudobulk
Explant_OUT	Implant	-0.0726	0.8672	-0.4557	0.3105	FALSE	Verhaak_pro	pseudobulk
Explant_IN	Explant_OUT	0.1071	0.7876	-0.3275	0.5417	FALSE	Verhaak_neu	pseudobulk
Explant_IN	Implant	0.1509	0.6289	-0.2837	0.5854	FALSE	Verhaak_neu	pseudobulk
Explant_OUT	Implant	0.0438	0.9553	-0.3659	0.4535	FALSE	Verhaak_neu	pseudobulk
Explant_IN	Explant_OUT	-0.3515	0.0788	-0.7345	0.0315	FALSE	Verhaak_mes	no_harmony
Explant_IN	Implant	-0.4374	0.0169	-0.8089	-0.0658	TRUE	Verhaak_mes	no_harmony
Explant_OUT	Implant	-0.0859	0.8139	-0.4208	0.249	FALSE	Verhaak_mes	no_harmony
Explant_IN	Explant_OUT	0.1082	0.1026	-0.0166	0.2329	FALSE	Verhaak_cla	no_harmony
Explant_IN	Implant	0.1161	0.0628	-0.0049	0.2372	FALSE	Verhaak_cla	no_harmony
Explant_OUT	Implant	0.008	0.9833	-0.1011	0.1171	FALSE	Verhaak_cla	no_harmony
Explant_IN	Explant_OUT	0.389	0.0014	0.1341	0.644	TRUE	Verhaak_pro	no_harmony
Explant_IN	Implant	0.3747	0.0015	0.1273	0.622	TRUE	Verhaak_pro	no_harmony
Explant_OUT	Implant	-0.0143	0.9871	-0.2373	0.2086	FALSE	Verhaak_pro	no_harmony
Explant_IN	Explant_OUT	0.127	0.4429	-0.1208	0.3747	FALSE	Verhaak_neu	no_harmony
Explant_IN	Implant	0.1872	0.1574	-0.0532	0.4275	FALSE	Verhaak_neu	no_harmony
Explant_OUT	Implant	0.0602	0.7857	-0.1565	0.2768	FALSE	Verhaak_neu	no_harmony
Explant_IN	Explant_OUT	-0.3672	0.0529	-0.7381	0.0037	FALSE	Verhaak_mes	w_harmony
Explant_IN	Implant	-0.4267	0.0159	-0.7865	-0.0669	TRUE	Verhaak_mes	w_harmony
Explant_OUT	Implant	-0.0595	0.8999	-0.3838	0.2648	FALSE	Verhaak_mes	w_harmony
Explant_IN	Explant_OUT	0.1072	0.0112	0.0206	0.1939	TRUE	Verhaak_cla	w_harmony
Explant_IN	Implant	0.1387	0.0005	0.0546	0.2227	TRUE	Verhaak_cla	w_harmony
Explant_OUT	Implant	0.0314	0.5853	-0.0443	0.1072	FALSE	Verhaak_cla	w_harmony
Explant_IN	Explant_OUT	0.3482	0.0025	0.1072	0.5893	TRUE	Verhaak_pro	w_harmony
Explant_IN	Implant	0.3119	0.0058	0.0781	0.5458	TRUE	Verhaak_pro	w_harmony
Explant_OUT	Implant	-0.0363	0.9112	-0.2471	0.1745	FALSE	Verhaak_pro	w_harmony
Explant_IN	Explant_OUT	0.1252	0.322	-0.0813	0.3316	FALSE	Verhaak_neu	w_harmony
Explant_IN	Implant	0.2111	0.0365	0.0108	0.4114	TRUE	Verhaak_neu	w_harmony
Explant_OUT	Implant	0.0859	0.4948	-0.0946	0.2665	FALSE	Verhaak_neu	w_harmony
Explant_IN	Explant_OUT	0	nan	0	0	FALSE	Astrocyte	pseudobulk
Explant_IN	Implant	0	nan	0	0	FALSE	Astrocyte	pseudobulk
Explant_OUT	Implant	0	nan	0	0	FALSE	Astrocyte	pseudobulk
Explant_IN	Explant_OUT	-0.003	0.8913	-0.0207	0.0147	FALSE	DC_Neutrophil_Other	pseudobulk
Explant_IN	Implant	-0.0003	0.9992	-0.018	0.0175	FALSE	DC_Neutrophil_Other	pseudobulk
Explant_OUT	Implant	0.0028	0.8969	-0.0139	0.0195	FALSE	DC_Neutrophil_Other	pseudobulk
Explant_IN	Explant_OUT	-0.0486	0.0279	-0.0918	-0.0054	TRUE	Endothelial	pseudobulk
Explant_IN	Implant	-0.0503	0.0234	-0.0934	-0.0071	TRUE	Endothelial	pseudobulk
Explant_OUT	Implant	-0.0017	0.9934	-0.0424	0.039	FALSE	Endothelial	pseudobulk
Explant_IN	Explant_OUT	0.0159	0.5133	-0.0219	0.0537	FALSE	Mg_TAM	pseudobulk
Explant_IN	Implant	0.0283	0.1541	-0.0096	0.0661	FALSE	Mg_TAM	pseudobulk
Explant_OUT	Implant	0.0123	0.6307	-0.0233	0.048	FALSE	Mg_TAM	pseudobulk
Explant_IN	Explant_OUT	-0.0212	0.329	-0.0595	0.017	FALSE	Neuron	pseudobulk
Explant_IN	Implant	-0.002	0.9892	-0.0402	0.0363	FALSE	Neuron	pseudobulk
Explant_OUT	Implant	0.0192	0.3551	-0.0168	0.0553	FALSE	Neuron	pseudobulk
Explant_IN	Explant_OUT	-0.0002	0.3613	-0.0005	0.0002	FALSE	Non-T lymphocyte	pseudobulk
Explant_IN	Implant	-0.0002	0.3613	-0.0005	0.0002	FALSE	Non-T lymphocyte	pseudobulk
Explant_OUT	Implant	0	1	-0.0003	0.0003	FALSE	Non-T lymphocyte	pseudobulk
Explant_IN	Explant_OUT	0.1935	0.2486	-0.114	0.5011	FALSE	Oligodendrocyte	pseudobulk
Explant_IN	Implant	0.2611	0.099	-0.0464	0.5687	FALSE	Oligodendrocyte	pseudobulk
Explant_OUT	Implant	0.0676	0.8072	-0.2224	0.3576	FALSE	Oligodendrocyte	pseudobulk
Explant_IN	Explant_OUT	0.003	0.9938	-0.0726	0.0785	FALSE	Pericytes	pseudobulk
Explant_IN	Implant	-0.0093	0.9414	-0.0849	0.0663	FALSE	Pericytes	pseudobulk
Explant_OUT	Implant	-0.0123	0.8889	-0.0835	0.059	FALSE	Pericytes	pseudobulk
Explant_IN	Explant_OUT	-0.03	0.042	-0.0589	-0.0011	TRUE	T cell	pseudobulk
Explant_IN	Implant	-0.0264	0.0735	-0.0553	0.0024	FALSE	T cell	pseudobulk
Explant_OUT	Implant	0.0035	0.9347	-0.0237	0.0308	FALSE	T cell	pseudobulk
Explant_IN	Explant_OUT	-0.206	0.0079	-0.3533	-0.0588	TRUE	Mo_Mono	pseudobulk
Explant_IN	Implant	-0.2579	0.0016	-0.4052	-0.1107	TRUE	Mo_Mono	pseudobulk
Explant_OUT	Implant	-0.0519	0.5862	-0.1907	0.0869	FALSE	Mo_Mono	pseudobulk
Explant_IN	Explant_OUT	0.0966	0.356	-0.0848	0.2781	FALSE	Tumor	pseudobulk
Explant_IN	Implant	0.057	0.6823	-0.1245	0.2384	FALSE	Tumor	pseudobulk
Explant_OUT	Implant	-0.0397	0.809	-0.2107	0.1314	FALSE	Tumor	pseudobulk
Explant_IN	Explant_OUT	0	nan	0	0	FALSE	Astrocyte	no_harmony
Explant_IN	Implant	0	nan	0	0	FALSE	Astrocyte	no_harmony
Explant_OUT	Implant	0	nan	0	0	FALSE	Astrocyte	no_harmony
Explant_IN	Explant_OUT	-0.0042	0.7138	-0.0171	0.0086	FALSE	DC_Neutrophil_Other	no_harmony
Explant_IN	Implant	-0.0019	0.9315	-0.0143	0.0106	FALSE	DC_Neutrophil_Other	no_harmony
Explant_OUT	Implant	0.0023	0.8722	-0.0089	0.0136	FALSE	DC_Neutrophil_Other	no_harmony
Explant_IN	Explant_OUT	-0.0473	0.0002	-0.0742	-0.0204	TRUE	Endothelial	no_harmony
Explant_IN	Implant	-0.049	0.0001	-0.0752	-0.0229	TRUE	Endothelial	no_harmony
Explant_OUT	Implant	-0.0017	0.983	-0.0253	0.0218	FALSE	Endothelial	no_harmony
Explant_IN	Explant_OUT	0.008	0.7869	-0.021	0.037	FALSE	Mg_TAM	no_harmony
Explant_IN	Implant	0.0261	0.0754	-0.0021	0.0542	FALSE	Mg_TAM	no_harmony
Explant_OUT	Implant	0.018	0.2127	-0.0073	0.0434	FALSE	Mg_TAM	no_harmony
Explant_IN	Explant_OUT	-0.0226	0.2407	-0.0558	0.0106	FALSE	Neuron	no_harmony
Explant_IN	Implant	-0.0072	0.8567	-0.0393	0.025	FALSE	Neuron	no_harmony
Explant_OUT	Implant	0.0154	0.4158	-0.0136	0.0445	FALSE	Neuron	no_harmony
Explant_IN	Explant_OUT	-0.0002	0.2677	-0.0005	0.0001	FALSE	Non-T lymphocyte	no_harmony
Explant_IN	Implant	-0.0002	0.2469	-0.0005	0.0001	FALSE	Non-T lymphocyte	no_harmony
Explant_OUT	Implant	0	1	-0.0003	0.0003	FALSE	Non-T lymphocyte	no_harmony
Explant_IN	Explant_OUT	0.1959	0.0196	0.0262	0.3656	TRUE	Oligodendrocyte	no_harmony
Explant_IN	Implant	0.2776	0.0004	0.1129	0.4422	TRUE	Oligodendrocyte	no_harmony
Explant_OUT	Implant	0.0817	0.3917	-0.0667	0.2301	FALSE	Oligodendrocyte	no_harmony
Explant_IN	Explant_OUT	0.0104	0.8455	-0.0345	0.0554	FALSE	Pericytes	no_harmony
Explant_IN	Implant	-0.0047	0.9639	-0.0483	0.0389	FALSE	Pericytes	no_harmony
Explant_OUT	Implant	-0.0151	0.6302	-0.0544	0.0242	FALSE	Pericytes	no_harmony
Explant_IN	Explant_OUT	-0.0269	0.0001	-0.0415	-0.0124	TRUE	T cell	no_harmony
Explant_IN	Implant	-0.024	0.0003	-0.0381	-0.0099	TRUE	T cell	no_harmony
Explant_OUT	Implant	0.0029	0.849	-0.0098	0.0156	FALSE	T cell	no_harmony
Explant_IN	Explant_OUT	-0.1901	0.0001	-0.2922	-0.0881	TRUE	Mo_Mono	no_harmony
Explant_IN	Implant	-0.2569	0	-0.3558	-0.1579	TRUE	Mo_Mono	no_harmony
Explant_OUT	Implant	-0.0667	0.1812	-0.1559	0.0225	FALSE	Mo_Mono	no_harmony
Explant_IN	Explant_OUT	0.0771	0.2543	-0.0384	0.1925	FALSE	Tumor	no_harmony
Explant_IN	Implant	0.0402	0.6685	-0.0718	0.1523	FALSE	Tumor	no_harmony
Explant_OUT	Implant	-0.0368	0.6603	-0.1378	0.0641	FALSE	Tumor	no_harmony
Explant_IN	Explant_OUT	0	nan	0	0	FALSE	Astrocyte	w_harmony
Explant_IN	Implant	0	nan	0	0	FALSE	Astrocyte	w_harmony
Explant_OUT	Implant	0	nan	0	0	FALSE	Astrocyte	w_harmony
Explant_IN	Explant_OUT	-0.0074	0.2651	-0.0188	0.0039	FALSE	DC_Neutrophil_Other	w_harmony
Explant_IN	Implant	-0.0045	0.5877	-0.0155	0.0064	FALSE	DC_Neutrophil_Other	w_harmony
Explant_OUT	Implant	0.0029	0.7645	-0.007	0.0128	FALSE	DC_Neutrophil_Other	w_harmony
Explant_IN	Explant_OUT	-0.0323	0.0009	-0.0529	-0.0118	TRUE	Endothelial	w_harmony
Explant_IN	Implant	-0.0376	0.0001	-0.0576	-0.0177	TRUE	Endothelial	w_harmony
Explant_OUT	Implant	-0.0053	0.7627	-0.0233	0.0127	FALSE	Endothelial	w_harmony
Explant_IN	Explant_OUT	0.011	0.6193	-0.0171	0.0391	FALSE	Mg_TAM	w_harmony
Explant_IN	Implant	0.0271	0.0516	-0.0001	0.0544	FALSE	Mg_TAM	w_harmony
Explant_OUT	Implant	0.0161	0.2673	-0.0085	0.0407	FALSE	Mg_TAM	w_harmony
Explant_IN	Explant_OUT	-0.0253	0.1519	-0.0575	0.0069	FALSE	Neuron	w_harmony
Explant_IN	Implant	-0.0061	0.8869	-0.0373	0.0251	FALSE	Neuron	w_harmony
Explant_OUT	Implant	0.0192	0.2398	-0.0089	0.0473	FALSE	Neuron	w_harmony
Explant_IN	Explant_OUT	-0.0001	0.3912	-0.0004	0.0001	FALSE	Non-T lymphocyte	w_harmony
Explant_IN	Implant	-0.0002	0.2694	-0.0004	0.0001	FALSE	Non-T lymphocyte	w_harmony
Explant_OUT	Implant	0	0.9722	-0.0003	0.0002	FALSE	Non-T lymphocyte	w_harmony
Explant_IN	Explant_OUT	0.2043	0.006	0.0504	0.3582	TRUE	Oligodendrocyte	w_harmony
Explant_IN	Implant	0.2757	0.0001	0.1263	0.425	TRUE	Oligodendrocyte	w_harmony
Explant_OUT	Implant	0.0713	0.419	-0.0633	0.206	FALSE	Oligodendrocyte	w_harmony
Explant_IN	Explant_OUT	0.0072	0.8867	-0.0294	0.0438	FALSE	Pericytes	w_harmony
Explant_IN	Implant	-0.0054	0.9301	-0.0409	0.0301	FALSE	Pericytes	w_harmony
Explant_OUT	Implant	-0.0126	0.6185	-0.0446	0.0194	FALSE	Pericytes	w_harmony
Explant_IN	Explant_OUT	-0.0222	0	-0.0328	-0.0115	TRUE	T cell	w_harmony
Explant_IN	Implant	-0.0199	0	-0.0302	-0.0096	TRUE	T cell	w_harmony
Explant_OUT	Implant	0.0023	0.8277	-0.007	0.0116	FALSE	T cell	w_harmony
Explant_IN	Explant_OUT	-0.1886	0.0001	-0.2909	-0.0864	TRUE	Mo_Mono	w_harmony
Explant_IN	Implant	-0.2613	0	-0.3605	-0.1622	TRUE	Mo_Mono	w_harmony
Explant_OUT	Implant	-0.0727	0.1338	-0.1621	0.0167	FALSE	Mo_Mono	w_harmony
Explant_IN	Explant_OUT	0.0535	0.4626	-0.0538	0.1609	FALSE	Tumor	w_harmony
Explant_IN	Implant	0.0323	0.7407	-0.0719	0.1364	FALSE	Tumor	w_harmony
Explant_OUT	Implant	-0.0212	0.8518	-0.1151	0.0726	FALSE	Tumor	w_harmony
